# Metabolic pathways fuelling Devil Facial Tumour Disease

**DOI:** 10.1101/2025.03.12.642198

**Authors:** Anne-Lise Gérard, Florence Pirard, Caitlin Vanbeek, Antoine M. Dujon, Aaron G. Schultz, Rodrigo Hamede, Hannah V. Siddle, Frédéric Thomas, Matthew McKenzie, Mark Ziemann, Beata Ujvari

## Abstract

Devil Facial Tumour Diseases (DFTD), threatening Tasmanian devils, consist of two distinct transmissible cancers, DFT1 and DFT2, with differing origins and geographic spread. We investigated the metabolic differences between DFT1 and DFT2, examining cell viability, metabolic outputs, and bulk gene expression. Using both DFT1 and DFT2 cell lines and biopsies, we found that glycolysis, oxidative phosphorylation, glutamate metabolism and fatty acid synthesis are all essential for the survival of both tumour types. However, DFT2 exhibited higher rates of glycolysis and lactate generation compared to DFT1. This coincided with elevated ATP production, cholesterol biosynthesis and ROS generation, as well as an increased reliance on fatty acid metabolism. Furthermore, DFT2 is less metabolically adaptable than DFT1, being unable to switch to oxidative phosphorylation as DFT1 can when required. These metabolic changes in DFT2, in conjunction with its higher growth rate, suggests a more aggressive cancer phenotype than DFT1. Our findings highlight distinct metabolic adaptations in DFT2 that may contribute to its competitive advantage.
