## Supplemental Table 2 for "Metabolic pathways fuelling Devil Facial Tumour Disease"

### Sheet: Sheet1
Table S2: Gene symbols, associated names and brief description (genecards.org).
gene symbol	gene name	description
ACSL1	Acyl-CoA Synthetase Long Chain Family Member 1	convert free long-chain fatty acids into fatty acyl-CoA esters, and thereby play a key role in lipid biosynthesis and fatty acid degradation
ACSL3	Acyl-CoA Synthetase Long Chain Family Member 3	convert free long-chain fatty acids into fatty acyl-CoA esters, and thereby play a key role in lipid biosynthesis and fatty acid degradation
ADO	2-Aminoethanethiol Dioxygenase	vital role in regulating thiol metabolism and preserving oxygen homeostasis, adds 2 oxygen atoms to free cysteamine to form hypotaurine
ADPGK	ADP Dependent Glucokinase	catalyzes the ADP-dependent phosphorylation of glucose to glucose-6-phosphate and may play a role in glycolysis
AK5	Adenylate Kinase 5	involved in regulating the adenine nucleotide composition within a cell by catalyzing the reversible transfer of phosphate groups among adenine nucleotides
AK9	Adenylate Kinase 9	catalyzes the interconversion of nucleosides, possessing both nucleoside monophosphate and diphosphate kinase activities
CASP8	Caspase 8	plays a key role in programmed cell death by acting as a molecular switch for apoptosis, necroptosis and pyroptosis
CCN2	Cellular Communication Network Factor 2	plays a role in chondrocyte proliferation and differentiation, cell adhesion in many cell types, and is related to platelet-derived growth factor
CHRNA3	Cholinergic Receptor Nicotinic Alpha 3 Subunit	ligand-gated ion channel that likely plays a role in neurotransmission
CLDN19	Claudin 19	plays a major role in tight junction-specific obliteration of the intercellular space, through calcium-independent cell-adhesion activity
CTH	Cystathionine Gamma-Lyase	in the trans-sulfuration pathway, converts cystathione derived from methionine into cysteine
CYBA	Cytochrome B-245 Alpha Chain	primary component of the microbicidal oxidase system of phagocytes, associates with NOX3 to form a functional NADPH oxidase constitutively generating superoxide
DLC1	DLC1 Rho GTPase Activating Protein	plays a role in the regulation of small GTP-binding proteins
DRG1	Developmentally Regulated GTP Binding Protein 1	involved in positive regulation of microtubule polymerization and regulation of mitotic spindle assembly
ELOVL2	ELOVL Fatty Acid Elongase 2	enables fatty acid elongase activity
ELOVL3	ELOVL Fatty Acid Elongase 3	elongation of long chain fatty acids to provide precursors for synthesis of sphingolipids and ceramides
ELOVL4	ELOVL Fatty Acid Elongase 4	participate in the biosynthesis of fatty acids
ENO3	Enolase 3	glycolytic enzyme that catalyzes the conversion of 2-phosphoglycerate to phosphoenolpyruvate
ENTPD4	Ectonucleoside Triphosphate Diphosphohydrolase 4	catalyze the hydrolysis of nucleotide diphosphates and triphosphates, may play a role in salvaging nucleotides from lysosomes
FAAH	Fatty Acid Amide Hydrolase	responsible for the hydrolysis of a number of primary and secondary fatty acid amides
FADS2	Fatty Acid Desaturase 2	regulate unsaturation of fatty acids
GAS1	Growth Arrest Specific 1	blocks entry to S phase and prevents cycling of normal and transformed cells
GMPR	Guanosine Monophosphate Reductase	catalyzes the irreversible NADPH-dependent deamination of GMP to IMP, functions in the conversion of nucleobase, nucleoside and nucleotide derivatives of G to A nucleotides, and in maintaining the intracellular balance of A and G nucleotides
GPX7	Glutathione Peroxidase 7	involved in cellular response to oxidative stress, protects against oxidative DNA damage and double-strand breaks
GSR	Glutathione-Disulfide Reductase	central enzyme of cellular antioxidant defense, and reduces oxidized glutathione disulfide (GSSG) to the sulfhydryl form GSH, which is an important cellular antioxidant
HK3	Hexokinase 3	phosphorylate glucose to produce glucose-6-phosphate, the first step in most glucose metabolism pathways
HKDC1	Hexokinase Domain Containing 1	catalyzes the phosphorylation of hexose to hexose 6-phosphate, although at very low level compared to other hexokinases
HOXD13	Homeobox D13	transcription factors that play an important role in morphogenesis in all multicellular organisms
IMPDH1	Inosine Monophosphate Dehydrogenase 1	catalyzes the conversion of inosine 5'-phosphate (IMP) to xanthosine 5'-phosphate (XMP), the first committed and rate-limiting step in the de novo synthesis of guanine nucleotides, and therefore plays an important role in the regulation of cell growth
LSS	Lanosterol Synthase	catalyzes the first step in the biosynthesis of cholesterol, steroid hormones, and vitamin D
MAPKAPK2	MAPK Activated Protein Kinase 2	stress-activated serine/threonine-protein kinase involved in cytokine production, endocytosis, reorganization of the cytoskeleton, cell migration, cell cycle control, chromatin remodeling, DNA damage response and transcriptional regulation
MMP1	Matrix Metallopeptidase 1	involved in the breakdown of extracellular matrix in normal physiological processes, such as embryonic development, reproduction, and tissue remodeling, as well as in disease processes, such as arthritis and metastasis
MPST	Mercaptopyruvate Sulfurtransferase	catalyzes the transfer of a sulfur ion from 3-mercaptopyruvate to cyanide or other thiol compounds
MTR	5-Methyltetrahydrofolate-Homocysteine Methyltransferase	catalyzes the final step in methionine biosynthesis
MTSS1	MTSS I-BAR Domain Containing 1	predicted to be involved in several processes, including adherens junction maintenance; positive regulation of actin filament bundle assembly; and renal tubule development; may be related to cancer progression or tumor metastasis in a variety of organ sites, most likely through an interaction with the actin cytoskeleton
MVD	Mevalonate Diphosphate Decarboxylase	catalyzes the conversion of mevalonate pyrophosphate into isopentenyl pyrophosphate in one of the early steps in cholesterol biosynthesis
NCF4	Neutrophil Cytosolic Factor 4	regulatory component of the superoxide-producing phagocyte NADPH-oxidase, a multicomponent enzyme system important for host defense
NECTIN3	Nectin Cell Adhesion Molecule 3	function as adhesion molecules at adherens junctions
NTS	Neurotensin	precursor for two peptides, neuromedin N and neurotensin
NUDT18	Nudix Hydrolase 18	eliminate potentially toxic nucleotide metabolites from the cell and regulate the concentrations and availability of many different nucleotide substrates, cofactors, and signaling molecules
PDGFRA	Platelet Derived Growth Factor Receptor Alpha	encodes a cell surface tyrosine kinase receptor for members of the platelet-derived growth factor family, these growth factors are mitogens for cells of mesenchymal origin
PFKM	Phosphofructokinase, Muscle	catalyzes the phosphorylation of fructose-6-phosphate to fructose-1,6-bisphosphate
PRKAG2	Protein Kinase AMP-Activated Non-Catalytic Subunit Gamma 2	energy sensor protein kinase that plays a key role in regulating cellular energy metabolism, in response to reduction of intracellular ATP levels, AMPK activates energy-producing pathways and inhibits energy-consuming processes: inhibits protein, carbohydrate and lipid biosynthesis, as well as cell growth and proliferation
PRXL2B	Peroxiredoxin Like 2B	predicted to enable prostaglandin F synthase activity
PTGIS	Prostaglandin I2 Synthase	member of the cytochrome P450 superfamily
PTGS2	Prostaglandin-Endoperoxide Synthase 2	key enzyme in prostaglandin biosynthesis, and acts both as a dioxygenase and as a peroxidase
RFX4	Regulatory Factor X4	encodes transcription factors that contain a highly-conserved winged helix DNA binding domain
SCD5	Stearoyl-CoA Desaturase 5	catalyzes the formation of monounsaturated fatty acids from saturated fatty acids, may be a key regulator of energy metabolism
SMTNL1	Smoothelin Like 1	involved in the contraction of both striated and smooth muscle
SOD3	Superoxide Dismutase 3	catalyzes conversion of superoxide radicals into hydrogen peroxide and oxygen
SQLE	Squalene Epoxidase	involved in lipid droplet formation; regulation of cell population proliferation; and sterol biosynthetic process, catalyzes the stereospecific oxidation of squalene to (S)-2,3-epoxysqualene, and is considered to be a rate-limiting enzyme in steroid biosynthesis
SSX2IP	SSX Family Member 2 Interacting Protein	catalyzes conversion of superoxide radicals into hydrogen peroxide and oxygen
TBXAS1	Thromboxane A Synthase 1	encodes a member of the cytochrome P450 superfamily of enzymes, catalyzes the conversion of prostaglandin H2 (PGH2) to thromboxane A2 (TXA2), a potent inducer of blood vessel constriction and platelet aggregation
THRSP	Thyroid Hormone Responsive	plays a role in the regulation of lipogenesis important for the biosynthesis of triglycerides with medium-length fatty acid chains
TNR	Tenascin R	neural extracellular matrix (ECM) protein involved in interactions with different cells and matrix components, these interactions can influence cellular behavior by either evoking a stable adhesion and differentiation, or repulsion and inhibition of neurite growth
TXNRD1	Thioredoxin Reductase 1	reduce thioredoxins, as well as other substrates, and play a key role in redox homoeostasis, involved in the regulation of cellular redox reactions, growth and differentiation
TYMP	Thymidine Phosphorylase	angiogenic factor which promotes angiogenesis in vivo and stimulates the in vitro growth of a variety of endothelial cells
UBE2M	Ubiquitin Conjugating Enzyme E2 M	the modification of proteins with ubiquitin is an important cellular mechanism for targeting abnormal or short-lived proteins for degradation, ubiquitin-conjugating enzyme (E2), involved in cell proliferation
