## Supplemental Table 4 for "Metabolic pathways fuelling Devil Facial Tumour Disease"

### Sheet: Sheet1
Table S5: Model outputs: estimates, lower confidence levels (lcl), upper confidence levels (ucl), and compact letter display of significant differences (cld; p < 0.05). Significant differences calculated using Tukey’s post hoc test, with Bonferroni correction for multiple testing.
Figure 3A: Lactate quantity measured in cell culture supernatant.
cell_line	estimate	lcl	ucl	cld
1426	0.639193	5.12739e-06	4.96153	a
4906	0.0993132	-0.0336832	1.94909	a
C5065	2.69504	0.127661	11.848	ab
RV	18.9795	16.0421	22.2552	bc
SN	30.5076	26.7567	34.5936	c
TD549	174.838	139.51	215.677	d
Figure 3B: Total (glucose), oxidative (2DG) and glycolytic (oligomycin) ATP production.
cell_line	media	estimate	lcl	ucl	cld
TD549	Glucose	1.05402	0.821951	1.35161	dg
TD549	2DG	0.506947	0.397113	0.647158	ab
TD549	Oligomycin	0.731108	0.514332	1.03925	ef
4906	Glucose	0.824754	0.523994	1.29814	ef
4906	2DG	0.491638	0.331478	0.729183	ab
4906	Oligomycin	0.666697	0.510624	0.870475	bf
RV	Glucose	1.59449	1.26715	2.00637	g
RV	2DG	1.0292	0.855284	1.23849	cde
RV	Oligomycin	1.35648	1.10617	1.66343	cg
C5065	Glucose	0.949522	0.878299	1.02652	de
C5065	2DG	0.599857	0.532973	0.675134	ab
C5065	Oligomycin	0.589283	0.524341	0.662267	ab
SN	Glucose	1.5976	1.27726	1.99829	g
SN	2DG	0.948415	0.833607	1.07903	de
SN	Oligomycin	1.2251	0.955792	1.57028	dg
1426	Glucose	0.978911	0.731247	1.31046	de
1426	2DG	0.81628	0.627856	1.06125	ef
1426	Oligomycin	0.547313	0.432841	0.69206	ab
Figure 3C: Percent viability of DFT1 (blue) and DFT2 (red) cell lines grown in treatments targeting glucose metabolism relative to glucose control medium.
cell_line	media	estimate	lcl	ucl	cld
1426	Glucose	100	95.4746	104.525	af
1426	Glucose \n + pyruvate	90.4948	75.114	105.876	acf
1426	2DG	2.71107	1.64165	3.7805	n
1426	2DG \n + pyruvate	12.3851	3.33729	21.4329	kmn
1426	Galactose	90.1495	70.3792	109.92	cdf
1426	Galactose \n + pyruvate	100.611	56.9543	144.268	af
SN	Glucose	100	97.1308	102.869	af
SN	Glucose \n + pyruvate	90.4934	79.4512	101.536	acf
SN	2DG	2.88236	0.403608	5.36111	n
SN	2DG \n + pyruvate	11.0387	4.69025	17.3872	mn
SN	Galactose	48.9098	42.2053	55.6142	ghj
SN	Galactose \n + pyruvate	44.4584	33.9673	54.9495	gl
4906	Glucose	100	94.4531	105.547	af
4906	Glucose \n + pyruvate	82.1282	70.3599	93.8964	fi
4906	2DG	2.13889	0.424311	3.85346	n
4906	2DG \n + pyruvate	11.3529	6.76251	15.9433	mn
4906	Galactose	84.1681	74.1202	94.2161	bfi
4906	Galactose \n + pyruvate	110.498	66.3052	154.69	a
RV	Glucose	100	94.5357	105.464	af
RV	Glucose \n + pyruvate	103.326	88.1902	118.462	abd
RV	2DG	5.59518	0.251161	10.9392	n
RV	2DG \n + pyruvate	17.0013	11.9016	22.1009	kmn
RV	Galactose	52.723	39.4222	66.0238	gh
RV	Galactose \n + pyruvate	57.2987	43.5061	71.0912	gh
C5065	Glucose	100	95.8201	104.18	af
C5065	Glucose \n + pyruvate	105.546	101.924	109.168	ad
C5065	2DG	-0.846957	-3.81853	2.12461	n
C5065	2DG \n + pyruvate	8.36968	5.08602	11.6534	n
C5065	Galactose	65.9078	56.8863	74.9293	hi
C5065	Galactose \n + pyruvate	102.126	36.1336	168.119	abde
TD549	Glucose	100	97.2904	102.71	af
TD549	Glucose \n + pyruvate	92.5547	73.6133	111.496	acf
TD549	2DG	28.3963	22.4948	34.2978	lm
TD549	2DG \n + pyruvate	31.2011	29.667	32.7352	jkl
TD549	Galactose	83.1876	58.6053	107.77	efi
TD549	Galactose \n + pyruvate	76.8775	43.6184	110.137	ci
Figure 4A: Overall ROS production in relative fluorescence units (RFU) of DFT1 and DFT2 cell lines after 1 hour.
cell_line	estimate	lcl	ucl	cld
4906	27578.2	23282	31874.3	cd
RV	70624.1	60107.6	81140.5	b
1426	22679.3	18271.7	27086.8	cd
SN	39948.9	32283	47614.9	c
C5065	12439.3	9478.89	15399.8	a
TD549	30789.9	25135.2	36444.6	ad
Figure 4B: Mitochondrial ROS production in relative fluorescence units (RFU) of DFT1 and DFT2 cell lines after 1 hour.
cell_line	estimate	lcl	ucl	cld
4906	7837.94	5538.61	10137.3	a
1426	7399.17	5250.14	9548.19	a
C5065	7014.67	5093.64	8935.7	a
RV	7736.78	5424.49	10049.1	a
SN	7348.89	5133.19	9564.59	a
TD549	7551.89	5432.1	9671.68	a
Figure 5A: Percent viability of DFT1 (blue) and DFT2 (red) cell lines grown in treatments targeting fatty acid oxidation and the PPP.
cell_line	media	estimate	lcl	ucl	cld
4906	Glucose	100	96.2044	103.796	ab
4906	Etomoxir	109.79	99.6329	119.947	ae
4906	Oxythiamine	111.29	100.099	122.481	ae
TD549	Glucose	100	95.659	104.341	ab
TD549	Etomoxir	98.4283	90.0363	106.82	be
TD549	Oxythiamine	90.6659	84.5852	96.7466	be
SN	Glucose	100	95.3422	104.658	ab
SN	Etomoxir	62.8319	55.8845	69.7793	d
SN	Oxythiamine	85.2316	73.6916	96.7716	bc
C5065	Glucose	100	92.2365	107.764	ab
C5065	Etomoxir	99.2137	89.2779	109.149	ab
C5065	Oxythiamine	120.279	107.805	132.753	a
RV	Glucose	100	96.2127	103.787	ab
RV	Etomoxir	65.6696	61.3025	70.0367	cd
RV	Oxythiamine	67.3485	62.9669	71.73	cd
1426	Glucose	100	90.0433	109.957	ab
1426	Etomoxir	101.861	86.7864	116.935	ab
1426	Oxythiamine	83.9523	78.2744	89.6302	bd
Figure 5B: Percent viability of DFT1 (blue) and DFT2 (red) cell lines grown in treatments targeting fatty acid oxidation and OXPHOS.
cell_line	media	estimate	lcl	ucl	cld
4906	Control	100	90.9875	109.013	a
4906	Pioglitazone	57.4879	40.239	74.7369	bf
4906	Oligomycin	64.6755	58.4433	70.9077	b
1426	Control	100	96.4919	103.508	a
1426	Pioglitazone	46.7731	44.7606	48.7856	fg
1426	Oligomycin	27.1238	25.0445	29.2031	de
C5065	Control	100	90.6486	109.351	a
C5065	Pioglitazone	62.9368	56.8603	69.0132	b
C5065	Oligomycin	39.0902	36.9301	41.2503	dg
RV	Control	100	93.8906	106.109	a
RV	Pioglitazone	10.7132	8.66051	12.7658	c
RV	Oligomycin	13.943	12.9256	14.9605	ce
SN	Control	100	95.6586	104.341	a
SN	Pioglitazone	24.086	18.9427	29.2293	cd
SN	Oligomycin	21.6769	20.6406	22.7131	ce
TD549	Control	100	95.8835	104.117	a
TD549	Pioglitazone	27.0425	23.9393	30.1456	de
TD549	Oligomycin	27.3241	25.678	28.9701	de
Figure 5C: Percent viability of DFT1 (blue) and DFT2 (red) cell lines grown in treatments targeting glutamine metabolism.
cell_line	media	estimate	lcl	ucl	cld
1426	Glucose	100	91.9921	108.008	b
1426	No glutamine	119.034	111.295	126.774	c
1426	BPTES	32.636	28.3714	36.9005	a
RV	Glucose	100	95.8033	104.197	b
RV	No glutamine	99.239	93.604	104.874	b
RV	BPTES	31.137	28.3475	33.9265	a
C5065	Glucose	100	93.2793	106.721	b
C5065	No glutamine	83.5209	76.2939	90.748	c
C5065	BPTES	26.8122	24.861	28.7634	a
SN	Glucose	100	96.6832	103.317	b
SN	No glutamine	87.1408	80.6771	93.6044	bc
SN	BPTES	31.6568	30.6484	32.6653	a
4906	Glucose	100	93.4814	106.519	b
4906	No glutamine	79.5013	73.0507	85.9519	d
4906	BPTES	27.0135	23.4067	30.6202	a
TD549	Glucose	100	94.7526	105.247	b
TD549	No glutamine	91.438	86.3251	96.5508	bc
TD549	BPTES	24.9175	22.9234	26.9117	a
Figure 5D: Cholesterol content of lipids extracted from 106 cells.
cell_line	estimate	lcl	ucl	cld
4906	1.02807	1.00753	1.0486	a
1426	1.35194	0.33238	2.3715	a
C5065	0.558267	0.12193	0.994605	a
RV	3.45536	2.82089	4.08983	b
SN	3.90024	3.14827	4.65222	b
TD549	4.30242	2.63996	5.96488	b
