## Supplemental Table 3 for "Metabolic pathways fuelling Devil Facial Tumour Disease"

### Sheet: Sheet1
Table S4: Model selection following the Zuur protocol (Zuur 2009 – Mixed effects models and extensions in ecology with R). Degrees of freedom (df), Akaike’s Information Criterion (AIC) and AIC weights. KEEP indicates which model was selected at each step.
Figure 3A: Lactate quantity measured in cell culture supernatant.
Note: data was cube root transformed to meet model assumptions
random effects
model	df	AIC
cube ~ 1	2	101.488	KEEP
cube ~ 1 + (1|EXP)	3	103.488
fixed effects
model	df	AIC	AIC weights
cube ~ cell_line	7	60.3007	0.999957	KEEP
cube ~ DFT	3	80.4096	4.29908e-05
cube ~ cell_line + DFT	rank deficient
Figure 3B: Total (glucose), oxidative (2DG) and glycolytic (oligomycin) ATP production.
Note: data was log-transformed to meet model assumptions
random effects
model	df		AIC
logconc ~ 1	2		-115.422
logconc ~ 1 + (1 | EXP)	3		-144.832	KEEP
fixed effects
model	df		AIC	AIC weights
logconc ~ media + DFT + cell_line + (1 | EXP)	rank deficient
logconc ~ media + (1 | EXP)	5		-224.087	1.64771e-57
logconc ~ DFT + (1 | EXP)	4		-252.202	2.0992e-51
logconc ~ cell_line + (1 | EXP)	8		-301.022	8.3771e-41
logconc ~ media + DFT + (1 | EXP)	6		-364.021	4.0104e-27
logconc ~ media + cell_line + (1 | EXP)	10		-439.861	1.1795e-10
logconc ~ DFT + cell_line + (1 | EXP)	rank deficient
logconc ~ media * cell_line + (1 | EXP)	20		-485.583	1	KEEP
logconc ~ DFT * cell_line + (1 | EXP)	rank deficient
logconc ~ DFT * media + (1 | EXP)	8		-376.945	2.56789e-24
Figure 3C: Percent viability of DFT1 (blue) and DFT2 (red) cell lines grown in treatments targeting glucose metabolism relative to glucose control medium.
random effects
model	df	AIC
viability ~ 1	2	8927.83
viability ~ 1 + (1 | EXP)	3	8911.31	KEEP
fixed effects
model	df	AIC	AIC weights
viability ~ media + DFT + cell_line + (1 | EXP)	rank deficient
viability ~ DFT + (1 | EXP)	8	7744.12	6.27702e-80
viability ~ media + (1 | EXP)	4	8912.75	0
viability ~ cell_line + (1 | EXP)	8	8905.35	0
viability ~ media + DFT + (1 | EXP)	9	7724.87	9.53101e-76
viability ~ media + cell_line + (1 | EXP)	13	7668.94	1.33117e-63
viability ~ DFT + cell_line + (1 | EXP)	rank deficient
viability ~ media * cell_line + (1 | EXP)	38	7379.38	1	KEEP
viability ~ DFT * cell_line + (1 | EXP)	rank deficient
viability ~ DFT * media + (1 | EXP)	14	7529.18	2.96459e-33
Figure 4A: Overall ROS production in relative fluorescence units (RFU) of DFT1 and DFT2 cell lines after 1 hour.
random effects
model	df	AIC
RFU ~ 1	2	2462.9	KEEP
RFU ~ 1 + (1 | EXP)	3	2464.9
fixed effects
model	df	AIC	AIC weights
RFU ~ DFT	3	2439.86	1.93188e-13
RFU ~ cell_line	7	2381.31	1	KEEP
RFU ~ DFT + cell_line	rank deficient
RFU ~ DFT * cell_line	rank deficient
Figure 4B: Mitochondrial ROS production in relative fluorescence units (RFU) of DFT1 and DFT2 cell lines after 1 hour.
random effects
model	df	AIC
fluorescence ~ 1	2	112.374
fluorescence ~ 1 + (1 | experiment)	3	-259.206	KEEP
fixed effects
model	df	AIC	AIC weights
fluorescence ~ DFT + (1 | experiment)	4	-258.926	0.365205
fluorescence ~ cell_line + (1 | experiment)	8	-257.864	0.21473
fluorescence ~ DFT + cell_line + (1 | experiment)	rank deficient
fluorescence ~ DFT * cell_line + (1 | experiment)	rank deficient
Figure 5A: Percent viability of DFT1 (blue) and DFT2 (red) cell lines grown in treatments targeting fatty acid oxidation and the PPP.
random effects
model	df	AIC
viability ~ 1	2	3000.21	KEEP
viability ~ 1 + (1 | EXP)	3	3002.21
fixed effects
model	df	AIC	AIC weights
viability ~ media + DFT + cell_line	rank deficient
viability ~ media	4	2994.37	2.43626e-29
viability ~ DFT	4	2960.84	4.66659e-22
viability ~ cell_line	7	2935.75	1.30851e-16
viability ~ media + DFT	6	2950.79	7.0974e-20
viability ~ media + cell_line	9	2924.31	3.98702e-14
viability ~ DFT + cell_line	rank deficient
viability ~ media * cell_line	19	2862.61	1	KEEP
viability ~ DFT * cell_line	rank deficient
viability ~ DFT * media	10	2930.29	2.00603e-15
Figure 5B: Percent viability of DFT1 (blue) and DFT2 (red) cell lines grown in treatments targeting fatty acid oxidation and OXPHOS.
random effects
model	df	AIC
viability ~ 1	2	3249.16	KEEP
viability ~ 1 + (1 | experiment)	3	3251.16
fixed effects
model	df	AIC	AIC weights
viability ~ media + DFT + cell_line	rank deficient
viability ~ media	4	2857	1.86729e-48
viability ~ DFT	3	3230.88	1.21728e-129
viability ~ cell_line	7	3230.77	1.28563e-129
viability ~ media + DFT	5	2769.97	1.47742e-29
viability ~ media + cell_line	9	2742.47	1.38793e-23
viability ~ DFT + cell_line	rank deficient
viability ~ media * cell_line	19	2637.2	1	KEEP
viability ~ DFT * cell_line	rank deficient
viability ~ DFT * media	7	2709.59	1.91717e-16
Figure 5C: Percent viability of DFT1 (blue) and DFT2 (red) cell lines grown in treatments targeting glutamine metabolism.
random effects
model	df	AIC
viability ~ 1	2	3411.93	KEEP
viability ~ 1 + (1 | EXP)	3	3413.93
fixed effects
model	df	AIC	AIC weights
viability ~ media + DFT + cell_line	rank deficient
viability ~ media	4	2824.17	1.76892e-21
viability ~ DFT	3	3416.95	3.35568e-150
viability ~ cell_line	7	3417.15	3.04667e-150
viability ~ media + DFT	5	2825.52	8.99234e-22
viability ~ media + cell_line	9	2786.4	2.81229e-13
viability ~ DFT + cell_line	rank deficient
viability ~ media * cell_line	19	2728.6	1	KEEP
viability ~ DFT * cell_line	rank deficient
viability ~ DFT * media	7	2828.19	2.36982e-22
Figure 5D: Cholesterol content of lipids extracted from 106 cells.
fixed effects
model	df	AIC	AIC weights
concentration_ug ~ cell_line + DFT	rank deficient
concentration_ug ~ cell_line	7	57.2128		0.0724434
concentration_ug ~ DFT	3	52.1133		0.927557		KEEP
concentration_ug ~ cell_line * DFT	rank deficient
