## Supplemental Table 1 for "Metabolic pathways fuelling Devil Facial Tumour Disease"

### Sheet: Sheet1
Table S1: tumour purity calculations for biopsy and cell line sequences.
sample_ID	replicate_ID	sample_type	DFT	coverage_all	coverage_DFTdel	purity	purity_%
ERR2804403	DFT1_1.1	biopsy	DFT1	0.335543	0.272886	0.813	81.3		biopsy_mean_purity
ERR2804404	DFT1_1.2	biopsy	DFT1	0.338505	0.24655	0.728	72.8		78.775
ERR2804405	DFT1_2.1	biopsy	DFT1	0.341632	0.218646	0.64	64		cell_line_mean_purity
ERR2804406	DFT1_2.2	biopsy	DFT1	0.346386	0.278006	0.802	80.2		79.3444
ERR2804407	DFT2_1.1	biopsy	DFT2	0.296613	0.22442	0.756	75.6
ERR2804408	DFT2_1.2	biopsy	DFT2	0.297922	0.222029	0.745	74.5
ERR2804409	DFT2_2.1	biopsy	DFT2	0.356655	0.30271	0.848	84.8
ERR2804410	DFT2_2.2	biopsy	DFT2	0.357544	0.346841	0.97	97
6180766	4906_1	cell_line	DFT1	0.416635	0.292649	0.702	70.2
6180767	C5065_1	cell_line	DFT1	0.424098	0.330053	0.778	77.8
6180768	1426_1	cell_line	DFT1	0.416169	0.319392	0.767	76.7
6180769	RV_1	cell_line	DFT2	0.46932	0.377913	0.805	80.5
6180770	SN_1	cell_line	DFT2	0.463449	0.39499	0.852	85.2
6180771	TD549_1	cell_line	DFT2	0.488272	0.414179	0.848	84.8
6180772	4906_2	cell_line	DFT1	0.412695	0.307597	0.745	74.5
6180773	C5065_2	cell_line	DFT1	0.415434	0.269623	0.649	64.9
6180774	1426_2	cell_line	DFT1	0.422376	0.320394	0.758	75.8
6180775	RV_2	cell_line	DFT2	0.489439	0.396534	0.81	81
6180776	SN_2	cell_line	DFT2	0.469566	0.439485	0.935	93.5
6180777	TD549_2	cell_line	DFT2	0.51389	0.433654	0.843	84.3
6180778	4906_3	cell_line	DFT1	0.420118	0.325427	0.774	77.4
6180779	C5065_3	cell_line	DFT1	0.408427	0.305576	0.748	74.8
6180780	1426_3	cell_line	DFT1	0.422635	0.309703	0.732	73.2
6180781	RV_3	cell_line	DFT2	0.468847	0.368539	0.786	78.6
6180782	SN_3	cell_line	DFT2	0.47562	0.424494	0.892	89.2
6180783	TD549_3	cell_line	DFT2	0.495531	0.425377	0.858	85.8
